# Characterization of epigenetic alterations in esophageal cancer by whole-genome bisulfite sequencing

**DOI:** 10.1101/2021.12.05.471340

**Authors:** Feng Pan, Shuai-Xia Yu, Xuan Wang, He-Cheng Huang, Zeng-Ying Cai, Jia-Min Wang, Shu-Yuan Lin, Yu-Lin Gao, En-Min Li, Li-Yan Xu

**Author notes:** Corresponding Authors: Dr. Li-Yan Xu, Shantou University Medical College, No. 22, Xinling Road, Shantou 515041, Guangdong, China.; and Dr. En-Min Li.

## Abstract

Esophageal carcinoma is a common and aggressive malignancy, and its patients have dismal clinical outcomes. The epigenetic dysregulation in both major subtypes, esophageal squamous cell carcinoma (ESCC) and adenocarcinoma (EAC), awaits further characterization. Here, we perform whole-genome bisulfite sequencing (WGBS) on a total of 43 esophageal cancer and normal samples, generating one of the largest WGBS datasets in this cancer to date. Focusing on hypomethylated regions in cancer, we show that they are associated with increased chromatin activity and enhancer RNA expression. Using this large collection of WGBS dataset, we reveal and validate novel clusters in both ESCC and EAC. We further identify specific molecular features in each cluster, with potential clinical implications. These data together advance our understanding of the epigenetic alterations in esophageal cancer and provide a rich resource for the research community of this disease.
