## Supplementary Table 1 for "Characterization of epigenetic alterations in esophageal cancer by whole-genome bisulfite sequencing": Supplementary Table 1.xlsx

### Sheet: Sheet1
Supplementary Table 1. Quality metrics and global methylation values from WGBS data
FileName	Tissue type	TotalReads	MappedReads	MappedRate	ProperlyPairedReads	ProperlyPairedRate	DuplicateRate	CpG sites	Average coverage
ESCC_1	ESCC tumor	726730552	713946699	0.9824	579657144	0.8478	0.220368	24967408	17.5
ESCC_2	ESCC tumor	755796052	750182615	0.9926	543461872	0.7896	0.179313	24976741	17.1
ESCC_3	ESCC tumor	647151868	645567644	0.9976	450134830	0.7754	0.14163	24506595	15
ESCC_4	ESCC tumor	750389187	748818165	0.9979	585852466	0.839	0.150125	24549488	18.3
ESCC_5	ESCC tumor	747027954	744657440	0.9968	716937410	0.9695	0.162467	25447543	21.9
ESCC_6	ESCC tumor	769552864	768654920	0.9988	385522178	0.6027	0.130273	25450899	13.8
ESCC_7	ESCC tumor	730107784	728596698	0.9979	482916800	0.7438	0.147488	24798550	16.1
ESCC_8	ESCC tumor	651174795	649658343	0.9977	549268814	0.8898	0.219368	24263147	15.9
ESCC_9	ESCC tumor	870500802	867644661	0.9967	640047890	0.8038	0.153418	25200400	20.3
ESCC_10	ESCC tumor	683447021	680251380	0.9953	638360230	0.9513	0.187444	25018171	19.5
ESCC_11	ESCC tumor	351466176	349379204	0.9941	268754754	0.8511	0.0994959	24950246	11.6
ESCC_12	ESCC tumor	394599080	388729715	0.9851	381217730	0.9693	0.122607	25615271	14.1
ESCC_13	ESCC tumor	365696809	360765035	0.9865	353351006	0.9702	0.161872	25402818	11.9
ESCC_14	ESCC tumor	320560277	319177049	0.9957	314094626	0.9833	0.108422	24627717	10.7
ESCC_15	ESCC tumor	365113491	364098535	0.9972	358944352	0.9865	0.130525	24692289	12
ESCC_16	ESCC tumor	634107986	616807491	0.9727	566863482	0.9092	0.213284	23631565	13
ESCC_17	ESCC tumor	628515274	626209898	0.9963	603970060	0.9659	0.229799	23293207	13.3
ESCC_19	ESCC tumor	733510177	729775476	0.9949	676277694	0.9318	0.265097	22460684	14.5
ESCC_20	ESCC tumor	652380244	649453322	0.9955	614111626	0.9494	0.286291	19899529	13
ESCC_21	ESCC tumor	638335782	637451868	0.9986	598541162	0.9461	0.283505	22569977	12.3
ESCC_22	ESCC tumor	603038578	600825612	0.9963	554965932	0.9312	0.221798	22148935	12.7
ESCC_Normal_1	nonmamligant ES	344657602	342207800	0.9929	336630790	0.9801	0.11037	24765782	11.5
ESCC_Normal_2	nonmamligant ES	253359886	249456677	0.9846	244077176	0.9682	0.114535	24498506	8.7
ESCC_Normal_3	nonmamligant ES	731673417	730216886	0.998	657188822	0.9281	0.236667	24635480	18.5
EAC_1	EAC tumor	620598872	618367271	0.9964	591579046	0.9599	0.2167	22931235	13.9
EAC_2	EAC tumor	617362682	615257393	0.9966	584114478	0.9535	0.260909	22238859	12.5
EAC_3	EAC tumor	720048159	717392752	0.9963	680950416	0.9556	0.230906	22686342	14.9
EAC_4	EAC tumor	718472646	714505140	0.9945	675584976	0.9483	0.281823	22811185	14.1
EAC_6	EAC tumor	730643206	729092992	0.9979	625353084	0.896	0.202764	24527007	18.1
GEJ_1	EAC tumor	716120730	715345450	0.9989	357113070	0.5971	0.136098	23086271	11.8
GEJ_2	EAC tumor	677238746	675631396	0.9976	558275388	0.8743	0.145462	25296242	18.8
GEJ_3	EAC tumor	716625461	715267608	0.9981	532593698	0.8078	0.174449	23531353	16.3
GEJ_4	EAC tumor	766378671	764602848	0.9977	613759988	0.8509	0.176498	24554229	19.1
GEJ_5	EAC tumor	644656257	641720476	0.9954	601753960	0.9499	0.177793	24268258	18.2
GEJ_6	EAC tumor	684993988	683816316	0.9983	511904616	0.8105	0.183348	23207389	15.7
GEJ_7	EAC tumor	643516496	642168310	0.9979	511596476	0.847	0.175802	23931707	15.8
GEJ_Normal_1	nonmamligant GEJ	720079411	717346833	0.9962	682549358	0.9552	0.227914	22790333	14.8
GEJ_Normal_2	nonmamligant GEJ	708968849	706015656	0.9958	674707698	0.9601	0.391886	20531982	12.4
GEJ_Normal_3	nonmamligant GEJ	632396982	630719065	0.9973	592221622	0.9504	0.149536	20748899	17.1
GEJ_Normal_4	nonmamligant GEJ	557889192	556943506	0.9983	526105198	0.9558	0.148197	20875028	15.5
GEJ_Normal_5	nonmamligant GEJ	661652306	660848451	0.9988	585784200	0.9121	0.140852	21361531	16.7
GEJ_Normal_6	nonmamligant GEJ	632485842	631280511	0.9981	580614096	0.9377	0.14258	21652215	16.6
GEJ_Normal_7	nonmamligant GEJ	653463783	652426191	0.9984	606645988	0.9447	0.141315	21,308,451	17.4
